# The long-term effects of chemotherapy on normal blood cells

**DOI:** 10.1101/2024.05.20.594942

**Authors:** Emily Mitchell, My H. Pham, Anna Clay, Rashesh Sanghvi, Sandra Pietsch, Joanne I. Hsu, Hyunchul Jung, Aditi Vedi, Sarah Moody, Jingwei Wang, Daniel Leonganmornlert, Michael Spencer Chapman, Nicholas Williams, Ellie Dunstone, Anna Santarsieri, Alex Cagan, Heather E. Machado, Joanna Baxter, George Follows, Daniel J Hodson, Ultan McDermott, Gary J. Doherty, Inigo Martincorena, Laura Humphreys, Krishnaa Mahbubani, Kourosh Saeb Parsy, Koichi Takahashi, Margaret A. Goodell, David Kent, Elisa Laurenti, Peter J. Campbell, Raheleh Rahbari, Jyoti Nangalia, Michael R. Stratton

## Abstract

In developed countries, ∼10% of individuals are exposed to systemic chemotherapy for cancer and other diseases. Many chemotherapeutic agents act by increasing DNA damage in cancer cells, triggering cell death. However, there is limited understanding of the extent and long-term consequences of collateral DNA damage to normal tissues. To investigate the impact of chemotherapy on mutation burdens and cell population structure of a normal tissue we sequenced blood cell genomes from 23 individuals, aged 3–80 years, treated with a range of chemotherapy regimens. Substantial additional mutation loads with characteristic mutational signatures were imposed by some chemotherapeutic agents, but there were differences in burden between different classes of agent, different agents of the same class and different blood cell types. Chemotherapy also induced premature changes in the cell population structure of normal blood, similar to those of normal ageing. The results constitute an initial survey of the long-term biological consequences of cytotoxic agents to which a substantial fraction of the population is exposed during the course of their disease management, raising mechanistic questions and highlighting opportunities for mitigation of adverse effects.
