## Supplementary files for "The long-term effects of chemotherapy on normal blood cells"

### Sheet: Table1 - Patient information
Supplementary table 1
Patient number	Sample type	PDID	Age	Sex	Number colonies mutation burden analysis	Additional colonies for phylogeny	Diagnosis	Chemotherapy regime	Number of chemo cycles	Years since last chemo	Radiotherapy	Years since radiotherapy	Cycles 5FU/Cap	Cycles gemcitabine	Cycles oxaliplatin	Cycles carboplatin	Cycles cisplatin	Cycles cycolophosphamide	Cycles bendamustine	Cycles chlorambucil	Cycles melphalan	Cylces procarbazine	Cycles vincristine	Cycles vinblastine	Cycles vinorelbine	Cycles etoposide	Cycles irinotecan	Cycles doxorubicin	Cycles daunorubicin	Cylces mitoxantrone	Cycles cytarabine	Cycles bleomycin
1	Peripehral blood	PD47538	61	F	10	0	Metastatic colon Ca	Irinotecan/5FU	12	0	No	NA	12	0	0	0	0	0	0	0	0	0	0	0	0	0	12	0	0	0	0	0
2	Peripehral blood	PD47537	61	F	5	39	Metastatic colon Ca	Ox/Cape; Irinotecan/5FU; Oxaliplatin/5FU	16	0	Yes	3	16	0	11	0	0	0	0	0	0	0	0	0	0	0	5	0	0	0	0	0
3	Peripehral blood	PD47702	63	F	10	0	Metastatic colon Ca	Ox/5FU	11	0	No	NA	11	0	11	0	0	0	0	0	0	0	0	0	0	0	0	0	0	0	0	0
4	Peripehral blood	PD47536	67	F	5	0	Metastatic colon Ca	Ox/FU; Irino/FU;Ox/FU; Capecitabine; currently on Capecitabine.	53	0	No	NA	53	0	22	0	0	0	0	0	0	0	0	0	0	0	4	0	0	0	0	0
5	Peripehral blood	PD47698	68	M	10	0	Colon Ca	XELOX followed by surgery; adjuvant capecitabine.	7	0	Yes	Less than 1	7	0	7	0	0	0	0	0	0	0	0	0	0	0	0	0	0	0	0	0
6	Peripehral blood	PD47701	68	F	10	0	Metastatic colon Ca	Capecitabine; XELOX; Irinotecan/5FU	16	0	Yes	2	16	0	8	0	0	0	0	0	0	0	0	0	0	0	6	0	0	0	0	0
7	Peripehral blood	PD47697	72	F	10	0	Colon Ca	XELOX follwed by surgery; adjuvant capecitabine.	5	0	Yes	Less than 1	5	0	3	0	0	0	0	0	0	0	0	0	0	0	0	0	0	0	0	0
8	Peripehral blood	PD50307	80	M	4	0	Metastatic colon Ca	FOLFIRI; Irinotec/Capecitabine; Oxaliplatin/Capecitabine.	28	0	No	NA	28	0	10	0	0	0	0	0	0	0	0	0	0	0	18	0	0	0	0	0
9	Peripehral blood	PD50307	40	F	10	31	NSCLC	Carboplatin+Etoposide	6	0.9	Yes	Less than 1	0	0	0	6	0	0	0	0	0	0	0	0	0	6	0	0	0	0	0	0
10	Peripehral blood	PD50306	3	M	9	0	Neuroblastoma	Rapid COJEC, Bu/Mel Autograft.	8	0.4	Yes	Less than 1	0	0	0	2	4	2	0	0	0	0	6	0	0	4	0	0	0	0	0	0
11	Peripehral blood	PD47540	57	F	5	0	Follicular lymphoma	R-CHOP	6	2.7	No	NA	0	0	0	0	0	6	0	0	0	0	6	0	0	0	0	6	0	0	0	0
12	Peripehral blood	PD44579	63	F	10	163	Follicular lymphoma	R CVP	6	1.3	No	NA	0	0	0	0	0	6	0	0	0	0	6	0	0	0	0	0	0	0	0	0
13	Peripehral blood	PD47539	64	F	5	0	Follicular lymphoma	R-CVP	6	5.8	No	NA	0	0	0	0	0	6	0	0	0	0	6	0	0	0	0	0	0	0	0	0
14	Peripehral blood	PD47695	72	F	5	0	Follicular lymphoma transformed to DLBCL	R-CHOP	6	5.4	No	NA	0	0	0	0	0	6	0	0	0	0	6	0	0	0	0	6	0	0	0	0
15	Peripehral blood	PD47696	74	M	5	0	DLBCL	R-CHOP	5	0	No	NA	0	0	0	0	0	6	0	0	0	0	6	0	0	0	0	6	0	0	0	0
16	Peripehral blood	PD60009	58	M	9	0	Marginal zone lymphoma	Rituximab + Bendamustine	6	1.7	No	NA	0	0	0	0	0	0	6	0	0	0	0	0	0	0	0	0	0	0	0	0
17	Peripehral blood	PD47541	64	M	10	0	Follicular lymphoma	Rituximab + Bendamustine	5	0.1	No	NA	0	0	0	0	0	0	6	0	0	0	0	0	0	0	0	0	0	0	0	0
18	Peripehral blood	PD60011	76	M	9	0	Lymphoplasmacytic lymphoma	Rituximab + Bendamustine	6	4.1	No	NA	0	0	0	0	0	0	6	0	0	0	0	0	0	0	0	0	0	0	0	0
19	Peripehral blood	PD60010	77	M	10	0	Follicular lymphoma	Rituximab + Bendamustine	6	0.3	No	NA	0	0	0	0	0	0	6	0	0	0	0	0	0	0	0	0	0	0	0	0
20	Peripehral blood	PD47699	79	F	10	0	Myeloma and Metastatic colon Ca	Myeloma:VMP; Lenalidomide. Colon cancer: Ox/Cape with 25% dose reduction.	8	0.1	No	NA	3	0	3	0	0	0	0	0	0	0	0	0	0	0	0	0	0	0	0	0
21	Peripehral blood	PD50308	27	F	8	33	Hodgkins lymphoma	Esc BEACOPP	6	2.2	No	NA	0	0	0	0	0	6	0	0	2	6	0	0	0	6		6	0	0	0	6
22	Peripehral blood	PD44703	48	F	10	249	Hodgkins lymphoma aged 10 and relapse aged 47.	BGeV chemotherapy aged 47; ChlVPP aged 10	12	0.8	Yes	39	0	6	0	0	0	0	6	6	0	6	0	6	6	0	0	0	0	0	0	0
22	Peripehral blood	PD44703	49	F	0	59	Hodgkins lymphoma aged 10 and relapse aged 47. DLBCL Dec 2019	R-CHOP aged 48; BGeV chemotherapy aged 47; ChlVPP aged 10	18	0.3	Yes	40	0	0	0	0	0	6	6	6	0	6	0	6	6	0	0	0	0	0	0	0
23	Peripehral blood	PD37580	43	F	10	74	AML and 30 year history of Behcet's disease	DA x1, MEC x1 + long-term chlorambucil and mycophenylate for Behcets.	NK	0	No	NA	0	0	0	0	0	0	0	NK-Long-term	0	0	0	0	0	1	0	0	1	1	2	0
				Totals	189	648
Normal individual	Sample type	PDID	Age	Sex			Diagnosis
1	Cord blood	PD40315	0	F	10	0	Normal - previously published
2	Bone marrow	PD40521	29	M	10	31	Normal - previously published
3	Peripheral blood	PD41048	48	M	10	190	Selenoprotein deficiency - previously published
4	Bone marrow	PD49237	60	F	10	34	Normal - unpublished
5	Peripheral blood	PD43976	63	M	10	0	Normal - previously published
6	Bone marrow	PD49236	63	M	10	163	Normal - unpublished
7	Bone marrow	PD47738	75	M	10	0	Normal - previously published
8	Bone marrow	PD48402	76	F	10	0	Normal - previously published
9	Bone marrow	PD45534	77	F	10	190	Normal - previously published
				Totals	90	608

### Sheet: Table2 - Gene list
Supplementary table 2: List of genes used to annotate pathogenic variants on phylogenies
DNMT3A
TET2
ASXL1
SRSF2
U2AF1
PPM1D
SF3B1
TP53
JAK2
CBL
KRAS
GNB1
CTCF
BRCC3
IDH1
PTPN11
IDH2
CHEK2
BCOR
BCORL1
ATM

### Sheet: Table3 - HSPC sort panel
Supplementary table 3: HSPC sort panel
Marker	Fluorochrome	Manufacter	Catalogue Number	Clone	Dilution	Lot number	Citation	Additonal details
CD3	FITC	BD	555339	HIT3a	1 in 500	Not available	Beverley PC et al. Eur J Immunol. 1981; 11(4):329-334.	See manufacturers website
CD90	PE	Biolgend	328110	5E10	1 in 50	Not available	Adutler-Lieber S, et al. 2013. J Cardiovasc Pharmacol Therap. 18:78.	See manufacturers website
CD49f	PECy5	BD	551129	GoH3	1 in 100	Not available	Aumailley et al. Exp Cell Res. 1990; 188(1):55-60.	See manufacturers website
CD19	A700	Biolgend	302226	HIB19	1 in 300	Not available	Boyle M, et al. 2015. J Infect Dis. 212: 416-425.	See manufacturers website
CD34	APCCy7	Biolgend	343514	581	1 in 100	Not available	Bigley V, et al. 2011. J Exp Med. 208:227.	See manufacturers website
Zombie	Aqua	Biolgend	423101	NA	1 in 2000	Not available	Berg J, et al. 2013. J Exp Med. 210:2803.	See manufacturers website
CD38	PECy7	Biolgend	303516	HIT2	1 in 100	Not available	Chaimowitz N, et al. 2011. J Immunol. 187:5114.	See manufacturers website
CD45RA	BV421	Biolgend	304130	HI100	1 in 100	Not available	Causi E, et al. 2015. PLoS One. 10: 0136717.	See manufacturers website

### Sheet: Table4 - Mature sort - chemo
Supplementary table 4: Mature cell sort panel - chemotherapy exposed samples
Marker	Fluorochrome	Manufacter	Catalogue Number	Clone	Dilution	Lot number	Citation	Additonal details
Zombie	Aqua	biolegend	423101	NA	1 in 400	Not available	Berg J, et al. 2013. J Exp Med. 210:2803.	See manufacturers website
CD3	APC	biolegend	300301	HIT3A	1 in 80	Not available	Kaushal A, et al. 2021. Blood Cancer Discov. 2:600	See manufacturers website
CD19	AF700	biolegend	302225	HIB19	1 in 80	Not available	Viny AD, et al. 2019. Cell Stem Cell. 25:682	See manufacturers website
CD45RA	PerCPCy5.5	biolegend	304121	HI100	1 in 80	Not available	Sammicheli S, et al. 2012. J Autoimmun. 38:304	See manufacturers website
CCR7	BV711	biolegend	353227	G043H7	1 in 80	Not available	Arunachalam PS, et al. 2021. Nature. 596:410.	See manufacturers website
CD14	BV605	biolegend	367125	63D3	1 in 80	Not available	Perry JSA, et al. 2018. Immunity. 48:923.	See manufacturers website

### Sheet: Table5 - Mature sort - normal
Supplementary table 5: Mature cell sort panel - normal unexposed individuals
Marker	Fluorochrome	Manufacter	Catalogue Number	Clone	Dilution	Lot number	Citation	Additonal details
Zombie	Aqua	biolegend	423101	NA	1 in 400	Not available	Berg J, et al. 2013. J Exp Med. 210:2803.	See manufacturers website
CD3	APC	biolegend	300301	HIT3A	1 in 80	Not available	Kaushal A, et al. 2021. Blood Cancer Discov. 2:600	See manufacturers website
CD4	BV785	biolegend	317401	OKT4	1 in 80	Not available	Jung IY, et al. 2022. Sci Transl Med. 14:eabn7336.	See manufacturers website
CD8	BV785	biolegend	301045	RPA-T8	1 in 40	Not available	Swadling L, et al. 2020. Cell Rep. 30:687.	See manufacturers website
CD14	BV605	biolegend	367125	63D3	1 in 80	Not available	Perry JSA, et al. 2018. Immunity. 48:923.	See manufacturers website
CD19	AF700	biolegend	302225	HIB19	1 in 80	Not available	Viny AD, et al. 2019. Cell Stem Cell. 25:682	See manufacturers website
CD20	PE Dazzle	biolegend	302347	2H7	1 in 80	Not available	Brouwer PJM, et al. 2020. Science. 369:643	See manufacturers website
CD27	BV421	biolegend	356429	M-T271	1 in 80	Not available	Tran TM, et al. 2020. Immunity. 51(4):750-765.	See manufacturers website
CD34	Apc-Cy7	biolegend	343513	581	1 in 27	Not available	Takayama N, et al. 2020. Cell Stem Cell. 28(3):488-501.e10	See manufacturers website
CD38	FITC	biolegend	980304	HIT2	1 in 80	Not available	NA	See manufacturers website
CD45RA	PerCPCy5.5	biolegend	304121	HI100	1 in 80	Not available	Sammicheli S, et al. 2012. J Autoimmun. 38:304	See manufacturers website
CD56	PE	biolegend	355503	39D5	1 in 80	Not available	de Andrade LF, et al. 2019. JCI Insight. 4:e133103	See manufacturers website
CCR7	BV711	biolegend	353227	G043H7	1 in 80	Not available	Arunachalam PS, et al. 2021. Nature. 596:410.	See manufacturers website
IgD	PECy7	biolegend	348209	IA6-2	1 in 100	Not available	Rouers A, et al. 2021. Cell Rep Med. 2:100278	See manufacturers website

### Sheet: Table6 - ttest cell type
Supplementary Table 6: Equal variance t-test p-values to determine the correlation of signatures with corresponding treatments. t-test was performed on the fraction of signatures present in the group with treatment vs the group with the treatment within each cell type. p-value < 0.05 was considered significant.
cell_type	Signature	p.value	p.value.fdr	p.value.bonferroni	Chemo Treatment
B cells	SBSA	0.250922	0.930892	1	5FU/Capecitabine			Signatures associated to chemotherapy treatment
B cells	SBSB	NA	NA	NA	5FU/Capecitabine			Signatures significant due to overlapping treatments
B cells	SBSC	NA	NA	NA	5FU/Capecitabine
B cells	SBSD	0.380004	0.930892	1	5FU/Capecitabine
B cells	SBSE	0.28059	0.930892	1	5FU/Capecitabine
B cells	SBSF	0.255717	0.930892	1	5FU/Capecitabine
B cells	SBSG	3.45908e-05	0.00197168	0.00197168	5FU/Capecitabine
B cells	SBSH	NA	NA	NA	5FU/Capecitabine
HSPCs	SBSA	0.408286	0.930892	1	5FU/Capecitabine
HSPCs	SBSB	0.396253	0.930892	1	5FU/Capecitabine
HSPCs	SBSC	0.394284	0.930892	1	5FU/Capecitabine
HSPCs	SBSD	0.178144	0.930892	1	5FU/Capecitabine
HSPCs	SBSE	0.103256	0.930892	1	5FU/Capecitabine
HSPCs	SBSF	0.442172	0.969377	1	5FU/Capecitabine
HSPCs	SBSG	NA	NA	NA	5FU/Capecitabine
HSPCs	SBSH	NA	NA	NA	5FU/Capecitabine
Memory T cells	SBSA	0.357449	0.930892	1	5FU/Capecitabine
Memory T cells	SBSB	0.18444	0.930892	1	5FU/Capecitabine
Memory T cells	SBSC	NA	NA	NA	5FU/Capecitabine
Memory T cells	SBSD	0.357449	0.930892	1	5FU/Capecitabine
Memory T cells	SBSE	NA	NA	NA	5FU/Capecitabine
Memory T cells	SBSF	NA	NA	NA	5FU/Capecitabine
Memory T cells	SBSG	0.0172444	0.491464	0.982928	5FU/Capecitabine
Memory T cells	SBSH	0.357449	0.930892	1	5FU/Capecitabine
Monocytes	SBSA	0.245191	0.930892	1	5FU/Capecitabine
Monocytes	SBSB	0.357449	0.930892	1	5FU/Capecitabine
Monocytes	SBSC	NA	NA	NA	5FU/Capecitabine
Monocytes	SBSD	0.22227	0.930892	1	5FU/Capecitabine
Monocytes	SBSE	0.305056	0.930892	1	5FU/Capecitabine
Monocytes	SBSF	0.357449	0.930892	1	5FU/Capecitabine
Monocytes	SBSG	NA	NA	NA	5FU/Capecitabine
Monocytes	SBSH	NA	NA	NA	5FU/Capecitabine
Naive T cells	SBSA	0.282711	0.930892	1	5FU/Capecitabine
Naive T cells	SBSB	0.362439	0.930892	1	5FU/Capecitabine
Naive T cells	SBSC	NA	NA	NA	5FU/Capecitabine
Naive T cells	SBSD	0.362439	0.930892	1	5FU/Capecitabine
Naive T cells	SBSE	NA	NA	NA	5FU/Capecitabine
Naive T cells	SBSF	NA	NA	NA	5FU/Capecitabine
Naive T cells	SBSG	0.0742768	0.930892	1	5FU/Capecitabine
Naive T cells	SBSH	0.362439	0.930892	1	5FU/Capecitabine
B cells	SBSA	NA	NA	NA	Bendamustine
B cells	SBSB	NA	NA	NA	Bendamustine
B cells	SBSC	NA	NA	NA	Bendamustine
B cells	SBSD	NA	NA	NA	Bendamustine
B cells	SBSE	NA	NA	NA	Bendamustine
B cells	SBSF	NA	NA	NA	Bendamustine
B cells	SBSG	NA	NA	NA	Bendamustine
B cells	SBSH	NA	NA	NA	Bendamustine
HSPCs	SBSA	0.697555	1	1	Bendamustine
HSPCs	SBSB	0.00155169	0.0221115	0.0884461	Bendamustine
HSPCs	SBSC	0.672917	1	1	Bendamustine
HSPCs	SBSD	4.21062e-18	2.40005e-16	2.40005e-16	Bendamustine
HSPCs	SBSE	0.644757	1	1	Bendamustine
HSPCs	SBSF	0.554894	1	1	Bendamustine
HSPCs	SBSG	NA	NA	NA	Bendamustine
HSPCs	SBSH	NA	NA	NA	Bendamustine
Memory T cells	SBSA	NA	NA	NA	Bendamustine
Memory T cells	SBSB	NA	NA	NA	Bendamustine
Memory T cells	SBSC	NA	NA	NA	Bendamustine
Memory T cells	SBSD	NA	NA	NA	Bendamustine
Memory T cells	SBSE	NA	NA	NA	Bendamustine
Memory T cells	SBSF	NA	NA	NA	Bendamustine
Memory T cells	SBSG	NA	NA	NA	Bendamustine
Memory T cells	SBSH	NA	NA	NA	Bendamustine
Monocytes	SBSA	0.649981	1	1	Bendamustine
Monocytes	SBSB	0.00115153	0.021879	0.065637	Bendamustine
Monocytes	SBSC	NA	NA	NA	Bendamustine
Monocytes	SBSD	3.58363e-13	1.02133e-11	2.04267e-11	Bendamustine
Monocytes	SBSE	0.742147	1	1	Bendamustine
Monocytes	SBSF	0.742147	1	1	Bendamustine
Monocytes	SBSG	NA	NA	NA	Bendamustine
Monocytes	SBSH	NA	NA	NA	Bendamustine
Naive T cells	SBSA	NA	NA	NA	Bendamustine
Naive T cells	SBSB	NA	NA	NA	Bendamustine
Naive T cells	SBSC	NA	NA	NA	Bendamustine
Naive T cells	SBSD	NA	NA	NA	Bendamustine
Naive T cells	SBSE	NA	NA	NA	Bendamustine
Naive T cells	SBSF	NA	NA	NA	Bendamustine
Naive T cells	SBSG	NA	NA	NA	Bendamustine
Naive T cells	SBSH	NA	NA	NA	Bendamustine
B cells	SBSA	0.677226	1	1	Carboplatin/Cisplatin
B cells	SBSB	NA	NA	NA	Carboplatin/Cisplatin
B cells	SBSC	NA	NA	NA	Carboplatin/Cisplatin
B cells	SBSD	0.748634	1	1	Carboplatin/Cisplatin
B cells	SBSE	NA	NA	NA	Carboplatin/Cisplatin
B cells	SBSF	2.2719e-07	6.47491e-06	1.29498e-05	Carboplatin/Cisplatin
B cells	SBSG	0.312059	1	1	Carboplatin/Cisplatin
B cells	SBSH	NA	NA	NA	Carboplatin/Cisplatin
HSPCs	SBSA	0.732805	1	1	Carboplatin/Cisplatin
HSPCs	SBSB	0.726223	1	1	Carboplatin/Cisplatin
HSPCs	SBSC	0.725137	1	1	Carboplatin/Cisplatin
HSPCs	SBSD	0.49907	1	1	Carboplatin/Cisplatin
HSPCs	SBSE	NA	NA	NA	Carboplatin/Cisplatin
HSPCs	SBSF	4.0767e-12	2.32372e-10	2.32372e-10	Carboplatin/Cisplatin
HSPCs	SBSG	NA	NA	NA	Carboplatin/Cisplatin
HSPCs	SBSH	NA	NA	NA	Carboplatin/Cisplatin
Memory T cells	SBSA	NA	NA	NA	Carboplatin/Cisplatin
Memory T cells	SBSB	NA	NA	NA	Carboplatin/Cisplatin
Memory T cells	SBSC	NA	NA	NA	Carboplatin/Cisplatin
Memory T cells	SBSD	NA	NA	NA	Carboplatin/Cisplatin
Memory T cells	SBSE	NA	NA	NA	Carboplatin/Cisplatin
Memory T cells	SBSF	NA	NA	NA	Carboplatin/Cisplatin
Memory T cells	SBSG	NA	NA	NA	Carboplatin/Cisplatin
Memory T cells	SBSH	NA	NA	NA	Carboplatin/Cisplatin
Monocytes	SBSA	NA	NA	NA	Carboplatin/Cisplatin
Monocytes	SBSB	NA	NA	NA	Carboplatin/Cisplatin
Monocytes	SBSC	NA	NA	NA	Carboplatin/Cisplatin
Monocytes	SBSD	NA	NA	NA	Carboplatin/Cisplatin
Monocytes	SBSE	NA	NA	NA	Carboplatin/Cisplatin
Monocytes	SBSF	NA	NA	NA	Carboplatin/Cisplatin
Monocytes	SBSG	NA	NA	NA	Carboplatin/Cisplatin
Monocytes	SBSH	NA	NA	NA	Carboplatin/Cisplatin
Naive T cells	SBSA	NA	NA	NA	Carboplatin/Cisplatin
Naive T cells	SBSB	NA	NA	NA	Carboplatin/Cisplatin
Naive T cells	SBSC	NA	NA	NA	Carboplatin/Cisplatin
Naive T cells	SBSD	NA	NA	NA	Carboplatin/Cisplatin
Naive T cells	SBSE	NA	NA	NA	Carboplatin/Cisplatin
Naive T cells	SBSF	NA	NA	NA	Carboplatin/Cisplatin
Naive T cells	SBSG	NA	NA	NA	Carboplatin/Cisplatin
Naive T cells	SBSH	NA	NA	NA	Carboplatin/Cisplatin
B cells	SBSA	NA	NA	NA	Chlorambucil
B cells	SBSB	NA	NA	NA	Chlorambucil
B cells	SBSC	NA	NA	NA	Chlorambucil
B cells	SBSD	NA	NA	NA	Chlorambucil
B cells	SBSE	NA	NA	NA	Chlorambucil
B cells	SBSF	NA	NA	NA	Chlorambucil
B cells	SBSG	NA	NA	NA	Chlorambucil
B cells	SBSH	NA	NA	NA	Chlorambucil
HSPCs	SBSA	0.340879	1	1	Chlorambucil
HSPCs	SBSB	5.05621e-08	2.88204e-06	2.88204e-06	Chlorambucil
HSPCs	SBSC	1.84678e-05	0.000526333	0.00105267	Chlorambucil
HSPCs	SBSD	0.0114989	0.218479	0.655438	Chlorambucil
HSPCs	SBSE	0.757329	1	1	Chlorambucil
HSPCs	SBSF	0.692506	1	1	Chlorambucil
HSPCs	SBSG	NA	NA	NA	Chlorambucil
HSPCs	SBSH	NA	NA	NA	Chlorambucil
Memory T cells	SBSA	NA	NA	NA	Chlorambucil
Memory T cells	SBSB	NA	NA	NA	Chlorambucil
Memory T cells	SBSC	NA	NA	NA	Chlorambucil
Memory T cells	SBSD	NA	NA	NA	Chlorambucil
Memory T cells	SBSE	NA	NA	NA	Chlorambucil
Memory T cells	SBSF	NA	NA	NA	Chlorambucil
Memory T cells	SBSG	NA	NA	NA	Chlorambucil
Memory T cells	SBSH	NA	NA	NA	Chlorambucil
Monocytes	SBSA	NA	NA	NA	Chlorambucil
Monocytes	SBSB	NA	NA	NA	Chlorambucil
Monocytes	SBSC	NA	NA	NA	Chlorambucil
Monocytes	SBSD	NA	NA	NA	Chlorambucil
Monocytes	SBSE	NA	NA	NA	Chlorambucil
Monocytes	SBSF	NA	NA	NA	Chlorambucil
Monocytes	SBSG	NA	NA	NA	Chlorambucil
Monocytes	SBSH	NA	NA	NA	Chlorambucil
Naive T cells	SBSA	NA	NA	NA	Chlorambucil
Naive T cells	SBSB	NA	NA	NA	Chlorambucil
Naive T cells	SBSC	NA	NA	NA	Chlorambucil
Naive T cells	SBSD	NA	NA	NA	Chlorambucil
Naive T cells	SBSE	NA	NA	NA	Chlorambucil
Naive T cells	SBSF	NA	NA	NA	Chlorambucil
Naive T cells	SBSG	NA	NA	NA	Chlorambucil
Naive T cells	SBSH	NA	NA	NA	Chlorambucil
B cells	SBSA	1.16542e-07	2.2143e-06	6.64289e-06	Procarbazine
B cells	SBSB	NA	NA	NA	Procarbazine
B cells	SBSC	NA	NA	NA	Procarbazine
B cells	SBSD	0.000794488	0.005967	0.0452858	Procarbazine
B cells	SBSE	0.748634	1	1	Procarbazine
B cells	SBSF	0.680191	1	1	Procarbazine
B cells	SBSG	0.312059	1	1	Procarbazine
B cells	SBSH	NA	NA	NA	Procarbazine
HSPCs	SBSA	1.73118e-07	2.46693e-06	9.86772e-06	Procarbazine
HSPCs	SBSB	5.05621e-08	1.44102e-06	2.88204e-06	Procarbazine
HSPCs	SBSC	0.732482	1	1	Procarbazine
HSPCs	SBSD	0.0114989	0.0436959	0.655438	Procarbazine
HSPCs	SBSE	0.757329	1	1	Procarbazine
HSPCs	SBSF	0.692506	1	1	Procarbazine
HSPCs	SBSG	NA	NA	NA	Procarbazine
HSPCs	SBSH	NA	NA	NA	Procarbazine
Memory T cells	SBSA	0.00115153	0.005967	0.065637	Procarbazine
Memory T cells	SBSB	6.14225e-13	3.50108e-11	3.50108e-11	Procarbazine
Memory T cells	SBSC	NA	NA	NA	Procarbazine
Memory T cells	SBSD	0.00115153	0.005967	0.065637	Procarbazine
Memory T cells	SBSE	NA	NA	NA	Procarbazine
Memory T cells	SBSF	NA	NA	NA	Procarbazine
Memory T cells	SBSG	0.802362	1	1	Procarbazine
Memory T cells	SBSH	0.00115153	0.005967	0.065637	Procarbazine
Monocytes	SBSA	2.18719e-06	2.4934e-05	0.00012467	Procarbazine
Monocytes	SBSB	0.00115153	0.005967	0.065637	Procarbazine
Monocytes	SBSC	NA	NA	NA	Procarbazine
Monocytes	SBSD	0.0233425	0.0831578	1	Procarbazine
Monocytes	SBSE	0.742147	1	1	Procarbazine
Monocytes	SBSF	0.742147	1	1	Procarbazine
Monocytes	SBSG	NA	NA	NA	Procarbazine
Monocytes	SBSH	NA	NA	NA	Procarbazine
Naive T cells	SBSA	0.000103659	0.000984765	0.00590859	Procarbazine
Naive T cells	SBSB	0.00242869	0.00988823	0.138435	Procarbazine
Naive T cells	SBSC	NA	NA	NA	Procarbazine
Naive T cells	SBSD	0.00242869	0.00988823	0.138435	Procarbazine
Naive T cells	SBSE	NA	NA	NA	Procarbazine
Naive T cells	SBSF	NA	NA	NA	Procarbazine
Naive T cells	SBSG	0.558185	1	1	Procarbazine
Naive T cells	SBSH	0.00242869	0.00988823	0.138435	Procarbazine

### Sheet: Table7 - ttest patient
Supplementary Table 7: Equal variance t-test p-values to determine the correlation of signatures with corresponding treatments. T-test was performed on the fraction of signatures present in the group with treatment vs the group with the treatment. p-value < 0.05 was considered significant.
Signature	p.value	p.value.fdr	p.value.bonferroni	Chemo Treatment
SBSA	0.0267002	0.0688872	0.213601	5FU/Capecitabine			Signatures associated to chemotherapy treatment
SBSB	0.0692022	0.110723	0.553617	5FU/Capecitabine			Signatures significant due to overlapping treatments
SBSC	0.261548	0.261548	1	5FU/Capecitabine
SBSD	0.0116819	0.0467276	0.0934552	5FU/Capecitabine
SBSE	0.0344436	0.0688872	0.275549	5FU/Capecitabine
SBSF	0.114757	0.153009	0.918055	5FU/Capecitabine
SBSG	2.49555e-06	1.99644e-05	1.99644e-05	5FU/Capecitabine
SBSH	0.259295	0.261548	1	5FU/Capecitabine
SBSA	0.481339	0.719257	1	Carboplatin/Cisplatin
SBSB	0.562367	0.719257	1	Carboplatin/Cisplatin
SBSC	0.719257	0.719257	1	Carboplatin/Cisplatin
SBSD	0.375362	0.719257	1	Carboplatin/Cisplatin
SBSE	0.663578	0.719257	1	Carboplatin/Cisplatin
SBSF	2.84237e-19	2.2739e-18	2.2739e-18	Carboplatin/Cisplatin
SBSG	0.323566	0.719257	1	Carboplatin/Cisplatin
SBSH	0.717991	0.719257	1	Carboplatin/Cisplatin
SBSA	0.271822	0.434915	1	Bendamustine
SBSB	9.00852e-10	3.60341e-09	7.20681e-09	Bendamustine
SBSC	0.345836	0.461114	1	Bendamustine
SBSD	2.34592e-57	1.87674e-56	1.87674e-56	Bendamustine
SBSE	0.578128	0.578128	1	Bendamustine
SBSF	0.519572	0.578128	1	Bendamustine
SBSG	0.206401	0.412802	1	Bendamustine
SBSH	9.50141e-06	2.53371e-05	7.60112e-05	Bendamustine
SBSA	0.0781306	0.125009	0.625045	Chlorambucil
SBSB	2.23683e-17	8.94731e-17	1.78946e-16	Chlorambucil
SBSC	1.24162e-06	2.48325e-06	9.93299e-06	Chlorambucil
SBSD	4.06439e-20	3.25151e-19	3.25151e-19	Chlorambucil
SBSE	0.663578	0.663578	1	Chlorambucil
SBSF	0.614491	0.663578	1	Chlorambucil
SBSG	0.323566	0.431421	1	Chlorambucil
SBSH	5.1256e-09	1.36683e-08	4.10048e-08	Chlorambucil
SBSA	5.35425e-25	4.2834e-24	4.2834e-24	Procarbazine
SBSB	9.76829e-15	3.90731e-14	7.81463e-14	Procarbazine
SBSC	0.765781	0.765781	1	Procarbazine
SBSD	1.82179e-10	4.8581e-10	1.45743e-09	Procarbazine
SBSE	0.578128	0.660718	1	Procarbazine
SBSF	0.519572	0.660718	1	Procarbazine
SBSG	0.406923	0.651077	1	Procarbazine
SBSH	9.50141e-06	1.90028e-05	7.60112e-05	Procarbazine
